# Spatially resolved molecular and cellular atlas of the mouse brain

**DOI:** 10.1101/2023.12.03.569501

**Authors:** Lei Han, Zhen Liu, Zehua Jing, Yuxuan Liu, Huizhong Chang, Junjie Lei, Yujie Peng, Kexin Wang, Yuanfang Xu, Wei Liu, Zihan Wu, Qian Li, Xiaoxue Shi, Mingyuan Zheng, He Wang, Juan Deng, Yanqing Zhong, Hailin Pan, Junkai Lin, Ruiyi Zhang, Yu Chen, Jinhua Wu, Mingrui Xu, Biyu Ren, Mengnan Cheng, Qian Yu, Xinxiang Song, Yanbing Lu, Yuanchun Tang, Nini Yuan, Suhong Sun, Yingjie An, Wenqun Ding, Xing Sun, Yanrong Wei, Shuzhen Zhang, Yannong Dou, Yun Zhao, Luyao Han, Qianhua Zhu, Junfeng Xu, Shiwen Wang, Hanbo Chen, Dan Wang, Yinqi Bai, Yikai Liang, Yuan Liu, Mengni Chen, Chun Xie, Binshi Bo, Mei Li, Xinyan Zhang, Wang Ting, Zhenhua Chen, Jiao Fang, Shuting Li, Yujia Jiang, Xing Tan, Guolong Zuo, Yue Xie, Huanhuan Li, Quyuan Tao, Yan Li, Jianfeng Liu, Yuyang Liu, Mingkun Hao, Jingjing Wang, Huiying Wen, Jiabing Liu, Yizhen Yan, Hui Zhang, Yifan Sheng, Min Han, Shui Yu, Xiaoyan Liao, Xuyin Jiang, Guangling Wang, Huanlin Liu, Congcong Wang, Ning Feng, Xin Liu, Kailong Ma, Xiangjie Xu, Tianyue Han, Huateng Cao, Huiwen Zheng, Yadong Chen, Haorong Lu, Zixian Yu, Jinsong Zhang, Bo Wang, Zhifeng Wang, Qing Xie, Shanshan Pan, Chuanyu Liu, Chan Xu, Luman Cui, Yuxiang Li, Shiping Liu, Sha Liao, Ao Chen, Qing-Feng Wu, Jian Wang, Zhiyong Liu, Yidi Sun, Jan Mulder, Huanming Yang, Xiaofei Wang, Chao Li, Jianhua Yao, Xun Xu, Longqi Liu, Zhiming Shen, Wu Wei, Yan-Gang Sun

## Abstract

A comprehensive atlas of genes, cell types, and their spatial distribution across a whole mammalian brain is fundamental for understanding function of the brain. Here, using snRNA-seq and Stereo-seq techniques, we generated a mouse brain atlas with spatial information for 308 cell clusters with single-cell resolution involving over 6 million cells as well as for 29,655 genes. We have identified new astrocyte clusters, and demonstrated that distinct cell clusters exhibit preference for cortical subregions. In addition, we identified 155 genes exhibiting regional specificity in the brainstem, and 513 long non-coding RNA exhibited regional specificity in the adult brain. Parcellation of brain regions based on spatial transcriptomic information showed large overlap with that by traditional method. Furthermore, we have uncovered 411 transcription factor regulons with spatiotemporal specificity during development. Thus, our study has discovered genes and regulon with spatiotemporal specificity, and provided a high-resolution spatial transcriptomic atlas of the mouse brain.
