## Supplementary material for "Spatially resolved molecular and cellular atlas of the mouse brain": Table S1. Coronal sections information

### Sheet: mouseBrain.Stereoseq.195section
Table S1. Coronal sections information
Section_ID	Bregma(mm)	Sample	Cell_number	Mean_of_MIDs	Mean_of_detected_genes	Mean_of_mitochondrial_percentage
T1	6.22	mouse1	1881	2404.29	1111.72	1.14361
T2	6.13	mouse1	2735	2057.33	1005.24	1.53032
T3	6.02	mouse1	4128	3273.11	1532.46	1.21888
T4	5.92	mouse1	5543	1802.78	1085.14	0.993463
T5	5.82	mouse1	6449	1592.68	938.226	0.741541
T6	5.72	mouse1	6872	1958.76	1145.75	0.888115
T7	5.42	mouse1	9650	1738.04	901.256	1.14602
T8	5.52	mouse1	9057	2044.61	1066.16	0.372404
T9	5.62	mouse1	8035	2092.78	1017.76	1.02884
T10	5.33	mouse1	9217	1655.26	888.711	1.22228
T12	5.11	mouse1	10782	2007.68	995.431	1.77292
T13	5.01	mouse1	11296	1098.09	583.377	0.810516
T14	4.91	mouse1	12276	1222.56	694.734	1.29476
T15	4.81	mouse1	13056	988.804	506.944	1.27977
T17	4.62	mouse1	13602	832.435	411.606	2.25417
T18	4.51	mouse1	13272	1213.88	598.514	3.09735
T19	4.43	mouse1	15850	1179.86	681.129	1.51033
T20	4.31	mouse1	15726	1391.53	783.336	1.6166
T21	4.21	mouse1	16403	1104.15	680.979	0.913433
T22	4.11	mouse1	15264	1134.33	634.57	0.993064
T23	4.02	mouse1	15006	943.14	555.94	0.67307
T24	3.91	mouse1	13903	1129.31	579.276	1.49863
T25	3.81	mouse1	13620	980.861	508.763	1.23799
T26	3.71	mouse1	14565	968.54	502.339	1.62555
T27	3.61	mouse1	15193	592.115	325.195	1.42964
T28	3.52	mouse1	14536	2466.77	1344.48	1.1204
T29	3.41	mouse1	15672	1717.78	950.895	1.2542
T30	3.34	mouse1	16011	1611.79	891.007	1.69078
T31	3.21	mouse1	15979	1898.55	1074.06	1.09824
T32	3.11	mouse1	16603	2048.26	1064.78	0.814068
T33	3.01	mouse1	17395	2280.86	1154.89	0.729818
T34	2.91	mouse1	18452	1989.28	1112.41	0.871718
T35	2.81	mouse1	19086	2414.25	1225.52	0.939505
T36	2.71	mouse1	19641	1919.66	1016.14	1.00943
T37	2.61	mouse1	20649	1738.3	883.087	1.50161
T38	2.51	mouse1	20641	1415.08	765.726	1.58645
T39	2.41	mouse1	27215	1701.88	877.172	1.12784
T40	2.31	mouse1	21882	2063.47	1080	2.03087
T41	2.21	mouse1	23496	1452.76	835.862	0.832604
T42	2.11	mouse1	24669	1930.15	975.485	1.31654
T43	2.01	mouse1	26617	2367.87	1215.44	1.2449
T44	1.91	mouse1	30303	1783.83	951.88	1.08977
T45	1.81	mouse1	30138	1870.98	1036.75	0.925568
T46	1.71	mouse1	30825	1875.51	951.542	1.68612
T47	1.61	mouse1	33336	2042.38	1122.04	0.680064
T48	1.51	mouse1	35273	1717.03	924.4	1.45334
T49	1.41	mouse1	36887	1139.72	577.443	1.59405
T50	1.31	mouse1	48271	673.301	372.607	1.63427
T53	1.01	mouse1	41763	794.609	437.619	1.277
T54	0.91	mouse1	42246	832.255	469.368	0.760582
T55	0.81	mouse1	43684	662.338	376.832	1.18117
T56	0.71	mouse1	42804	1347.49	738.016	2.11754
T57	0.61	mouse1	43506	1223.01	637.581	1.47582
T58	0.51	mouse1	43576	988.951	541.727	0.517134
T59	0.41	mouse1	43926	766.211	440.537	1.19118
T61	0.21	mouse1	47223	702.265	366.02	1.17099
T62	0.11	mouse1	49444	593.277	285.671	2.45435
T63	0.01	mouse1	45741	742.236	374.64	1.72253
T64	-0.09	mouse1	51475	612.514	374.697	1.25657
T65	-0.19	mouse1	52037	888.474	459.454	1.37407
T66	-0.29	mouse1	52648	1459.16	766.455	1.67317
T67	-0.29	mouse1	49312	2139.45	1111.72	1.72993
T68	-0.49	mouse1	48594	2363.92	1238.16	1.9118
T69	-0.59	mouse1	83467	1499.46	801.931	1.92314
T70	-0.69	mouse1	52954	1946.18	1072.61	1.05011
T71	-0.79	mouse1	51285	2070.98	1041.69	1.3563
T73	-0.99	mouse1	53279	1704	925.699	1.11006
T74	-1.09	mouse1	54415	1077.11	551.459	1.16467
T75	-1.19	mouse1	51136	1534.51	739.659	1.28182
T76	-1.29	mouse1	48623	819.317	427.773	2.47802
T77	-1.39	mouse1	51803	1019.9	540.449	0.874103
T78	-1.49	mouse1	52208	804.435	422.162	2.87607
T79	-1.59	mouse1	53740	741.935	401.148	0.506781
T80	-1.69	mouse1	73926	787.779	423.354	1.66114
T81	-1.79	mouse1	53318	1737.55	894.798	1.11461
T83	-1.99	mouse1	59484	1185.14	589.735	2.23121
T84	-2.09	mouse1	58157	785.314	404.256	1.73373
T85	-2.19	mouse1	57126	1292.36	621.073	1.52306
T86	-2.29	mouse1	52137	923.838	480.748	0.945253
T87	-2.39	mouse1	54445	1430.18	736.648	0.966657
T88	-2.49	mouse1	53175	949.148	456.157	1.34502
T91	-2.79	mouse1	51039	1270.96	663.766	2.62627
T92	-2.89	mouse1	48100	1092.24	560.257	1.90172
T93	-2.99	mouse1	49253	556.962	283.981	2.28611
T94	-3.09	mouse1	42473	888.821	469.907	1.6454
T95	-3.19	mouse1	40605	1492.66	772.145	1.45504
T96	-3.29	mouse1	51161	686.882	372.914	1.41365
T97	-3.39	mouse1	46772	896.439	486.782	0.733678
T98	-3.49	mouse1	44162	689.198	388.129	1.07418
T99	-3.59	mouse1	39810	1147.92	638.757	1.39091
T100	-3.69	mouse1	43913	1056.98	542.914	1.02456
T101	-3.79	mouse1	43404	1016.17	538.544	1.40205
T102	-3.89	mouse1	41871	1683.56	930.944	1.26414
T103	-3.99	mouse1	55615	899.791	501.743	2.55574
T104	-4.09	mouse1	38974	1277.39	671.953	1.00667
T105	-4.19	mouse1	33134	1442.56	719.768	3.23977
T107	-4.39	mouse1	31382	1106.76	555.468	2.63059
T108	-4.49	mouse1	31463	1609.62	842.118	1.69592
T109	-4.6	mouse1	34972	1434.99	742.652	1.21934
T110	-4.69	mouse1	36201	1250.72	641.282	1.09695
T111	-4.79	mouse1	39978	1413.24	720.728	1.20653
T112	-4.89	mouse1	38876	1071.25	509.064	1.73077
T113	-4.99	mouse1	41024	1393.23	665.378	1.6793
T114	-5.09	mouse1	43426	1151.03	542.347	1.77121
T115	-5.19	mouse1	42284	1557.48	806.099	0.961496
T116	-5.29	mouse1	48730	1502.17	746.438	1.08917
T117	-5.39	mouse1	43658	1917.13	879.868	1.70829
T118	-5.49	mouse1	41623	980.376	516.28	2.8527
T119	-5.59	mouse1	39769	1121.26	561.284	2.78903
T120	-5.69	mouse1	41021	1253.27	683.578	1.60075
T122	-5.89	mouse1	44185	744.292	363.277	3.91078
T124	-6.09	mouse1	41225	907.486	498.345	1.2694
T125	-6.19	mouse1	38641	962.489	540.927	0.959502
T126	-6.29	mouse1	35383	1496.7	817.795	1.58264
T127	-6.39	mouse1	38437	1039.32	584.92	2.33122
T128	-6.49	mouse1	37145	1231.3	675.691	1.44641
T129	-6.59	mouse1	37581	1320.14	792.934	1.92104
T130	-6.79	mouse1	33221	2235.25	1146.63	1.26858
T131	-6.89	mouse1	33902	1255.4	752.553	1.85174
T132	-6.99	mouse1	34454	991.012	609.438	1.48612
T133	-7.08	mouse1	29125	1884.93	1066.73	1.3732
T134	-7.18	mouse1	28200	856.47	494.796	2.03504
T135	-7.28	mouse1	23816	1317.48	727.998	3.1764
T136	-7.62	mouse2	15743	1601.81	889.574	1.70835
T137	-7.51	mouse2	20086	1609.86	866.05	1.76468
T138	-7.36	mouse2	20012	2436.87	1243.73	1.49566
T139	-7.28	mouse2	25486	1858.97	1010.02	1.41918
T140	-7.16	mouse2	30963	1881.53	1009.77	1.33123
T141	-7.25	mouse2	26467	1745.7	919.983	1.21641
T142	-7.08	mouse2	35841	2433.08	1229.77	1.22026
T143	-7	mouse2	38413	1978.22	997.71	1.38454
T144	-6.85	mouse2	34232	3724.86	1852.06	0.898785
T145	-6.78	mouse2	38306	1617.52	861.012	2.00544
T146	-6.66	mouse2	37437	2113.75	1046.15	1.82476
T147	-6.58	mouse2	31715	2505.76	1182.72	1.9949
T148	-6.44	mouse2	39120	2059.63	1029.71	1.67765
T149	-6.33	mouse2	40205	1325.61	677.396	1.5559
T150	-6.22	mouse2	39432	1559.24	802.508	1.82864
T151	-6.18	mouse2	46978	718.583	392.993	2.45679
T152	-6.09	mouse2	45389	1574.63	862.416	3.45058
T153	-5.93	mouse2	45900	1056.07	517.034	1.81165
T154	-5.82	mouse2	41750	2019.83	996.036	1.84526
T155	-5.71	mouse2	50753	1378.86	754.077	2.32018
T156	-5.61	mouse2	44932	1679.73	886.091	1.3397
T157	-5.51	mouse2	41112	1427.85	775.996	2.04749
T158	-5.41	mouse2	50070	1505.68	748.576	1.35882
T159	-5.32	mouse2	43525	1656.55	848.015	0.921484
T160	-5.22	mouse2	47267	736.978	467.502	1.49733
T161	-5.12	mouse2	42275	1079.64	567.06	1.57421
T162	-5.01	mouse2	37648	1378.47	768.757	1.64712
T163	-4.91	mouse2	38151	1585.65	865.847	1.61851
T164	-4.81	mouse2	35153	1209.71	791.678	1.01684
T165	-4.71	mouse2	36265	2162.35	1095.44	1.72399
T166	-4.61	mouse2	41024	2087.94	973.18	2.39741
T167	-4.51	mouse2	37384	2426.09	1181.89	1.96356
T168	-4.41	mouse2	37099	2141.63	1083.27	0.958011
T169	-4.31	mouse2	37197	1492.13	780.716	1.67145
T170	-4.21	mouse2	38520	1855.21	917.659	1.74565
T171	-4.11	mouse2	41030	1614.45	800.668	1.46303
T172	-4.02	mouse2	46150	1603.91	815.604	1.63315
T173	-3.93	mouse2	46628	1368.92	714.608	1.93007
T174	-3.83	mouse2	46972	1306.51	711.286	1.32259
T175	-3.73	mouse2	45722	992.566	532.717	1.68645
T176	-3.63	mouse2	44020	1104.05	579.09	2.10275
T177	-3.53	mouse2	44282	1455.33	705.982	1.67148
T178	-3.43	mouse2	55903	1486	792.534	1.14214
T179	-3.33	mouse2	53222	1414.52	735.206	1.04125
T180	-3.23	mouse2	51600	1741.86	884.538	1.07439
T181	-3.13	mouse2	49229	1722.52	889.214	1.77266
T182	-3.03	mouse2	52546	1139.5	627.222	1.82442
T183	-2.94	mouse2	50685	1489.43	759.799	1.67688
T184	-2.84	mouse2	49849	912.451	532.593	3.25111
T185	-2.74	mouse2	50516	1405.98	775.37	2.50079
T186	-2.64	mouse2	50448	1642.11	917.79	2.37226
T187	-2.54	mouse2	48992	1847.8	958.024	0.843908
T188	-2.44	mouse2	58528	1104.68	619.538	1.11461
T189	-2.34	mouse2	56596	1367.37	751.031	1.16156
T190	-2.24	mouse2	59970	1369.15	762.365	1.29244
T191	-2.14	mouse2	56940	1567.23	817.444	1.44624
T192	-2.04	mouse2	55751	1413.46	763.503	1.72909
T193	-1.94	mouse2	51879	1609.93	763.857	0.91265
T194	-1.85	mouse2	49108	1509.65	763.843	1.0481
T195	-1.74	mouse2	48036	1652.12	751.561	1.09358
T196	-1.65	mouse2	48710	1703.85	836.138	1.44735
T197	-1.54	mouse2	51391	1554.54	792.655	1.50551
T198	-1.44	mouse2	54742	1338.25	701.637	1.83191
T199	-1.35	mouse2	57362	1157.83	600.893	2.4143
T200	-1.24	mouse2	53069	1209.86	688.646	1.79631
T201	-1.14	mouse2	47874	1992.63	1168.66	1.50893
T202	-1.04	mouse2	49783	1968.57	1012.19	1.44822
T203	-0.94	mouse2	53554	1495.45	829.256	1.86348
T204	-0.84	mouse2	54279	1345.02	734.319	2.16015
T205	-0.74	mouse2	49198	1420.63	771.353	1.50041
T206	-0.64	mouse2	51977	1534.26	786.781	2.30014
T207	-0.54	mouse2	50625	1700.19	896.116	2.18453
