## Supplementary material for "Spatially resolved molecular and cellular atlas of the mouse brain": Table S2. Cell clusters annotation

### Sheet: mouseBrain.snRNAseq.308Clusters
Table S2. Cell clusters annotation
Cell_cluster	Cell_group	Description	Cell_subclass	Cell_class	Color	Cell_number	Mean_of_UMIs	Mean_of_detected_genes	Mean_of_mitochondrial_percentage
TE_N_GLU_1	TE_N_GLU	Glutamatergic neurons in telencephalon	Telencephalon excitatory neurons	Neurons	#FFB4B4	1208	6385.04	2734.97	0.030232
TE_N_GLU_2	TE_N_GLU	Glutamatergic neurons in telencephalon	Telencephalon excitatory neurons	Neurons	#FFB3B3	16385	6442.39	2691.14	0.0327722
TE_N_GLU_3	TE_N_GLU	Glutamatergic neurons in telencephalon	Telencephalon excitatory neurons	Neurons	#FFBCBC	230	7533.73	2935.51	0.0146382
TE_N_GLU_4	TE_N_GLU	Glutamatergic neurons in telencephalon	Telencephalon excitatory neurons	Neurons	#FFBDBD	223	8357.64	3082.46	0.0193159
TE_N_GLU_5	TE_N_GLU	Glutamatergic neurons in telencephalon	Telencephalon excitatory neurons	Neurons	#FFBBBB	121	6619.56	2807.27	0.0223744
TE_N_GLU_6	TE_N_GLU	Glutamatergic neurons in telencephalon	Telencephalon excitatory neurons	Neurons	#FFB5B5	1501	6152.41	2721.59	0.0191725
TE_N_GLU_7	TE_N_GLU	Glutamatergic neurons in telencephalon	Telencephalon excitatory neurons	Neurons	#FFB7B7	484	6822.39	2898.82	0.0246771
TE_N_GLU_8	TE_N_GLU	Glutamatergic neurons in telencephalon	Telencephalon excitatory neurons	Neurons	#FFB9B9	327	5544.04	2498.64	0.0289269
TE_N_GLU_9	TE_N_GLU	Glutamatergic neurons in telencephalon	Telencephalon excitatory neurons	Neurons	#FFB2B2	384	5180.98	2419.7	0.0396318
TE_N_GLU_10	TE_N_GLU	Glutamatergic neurons in telencephalon	Telencephalon excitatory neurons	Neurons	#FFA6A6	309	7157.97	2999.24	0.0322716
TE_N_GLU_11	TE_N_GLU	Glutamatergic neurons in telencephalon	Telencephalon excitatory neurons	Neurons	#FFACAC	1529	9407.96	3577.28	0.0200546
TE_N_GLU_12	TE_N_GLU	Glutamatergic neurons in telencephalon	Telencephalon excitatory neurons	Neurons	#FFCBCB	647	6999.73	3054.87	0.042177
TE_N_GLU_13	TE_N_GLU	Glutamatergic neurons in telencephalon	Telencephalon excitatory neurons	Neurons	#FFCACA	130	10620.7	4032.48	0.0145625
TE_N_GLU_14	TE_N_GLU	Glutamatergic neurons in telencephalon	Telencephalon excitatory neurons	Neurons	#FFB8B8	643	6455.33	2941.1	0.0737926
TE_N_GLU_15	TE_N_GLU	Glutamatergic neurons in telencephalon	Telencephalon excitatory neurons	Neurons	#FFD9D9	279	8722.93	3561.42	0.020571
TE_N_GLU_16	TE_N_GLU	Glutamatergic neurons in telencephalon	Telencephalon excitatory neurons	Neurons	#FFCDCD	164	7656.81	3314.94	0.0209409
TE_N_GLU_17	TE_N_GLU	Glutamatergic neurons in telencephalon	Telencephalon excitatory neurons	Neurons	#FFC2C2	193	7822.83	3362.37	0.0158634
TE_N_GLU_18	TE_N_GLU	Glutamatergic neurons in telencephalon	Telencephalon excitatory neurons	Neurons	#2E0000	1311	5758.33	2027.9	0.10801
TE_N_GLU_19	TE_N_GLU	Glutamatergic neurons in telencephalon	Telencephalon excitatory neurons	Neurons	#950000	1004	5697.95	2410.57	0.0334319
TE_N_GLU_20	TE_N_GLU	Glutamatergic neurons in telencephalon	Telencephalon excitatory neurons	Neurons	#300000	961	5503.84	2093.54	0.0604303
TE_N_GLU_21	TE_N_GLU	Glutamatergic neurons in telencephalon	Telencephalon excitatory neurons	Neurons	#970000	400	3727.02	1616.19	0.0607291
TE_N_GLU_22	TE_N_GLU	Glutamatergic neurons in telencephalon	Telencephalon excitatory neurons	Neurons	#980000	79	8687.01	3329.75	0.0287519
TE_N_GLU_23	TE_N_GLU	Glutamatergic neurons in telencephalon	Telencephalon excitatory neurons	Neurons	#940000	442	7567.29	3097.61	0.0269636
TE_N_GLU_24	TE_N_GLU	Glutamatergic neurons in telencephalon	Telencephalon excitatory neurons	Neurons	#990000	56	5044.53	2116.02	0.0265463
TE_N_GLU_25	TE_N_GLU	Glutamatergic neurons in telencephalon	Telencephalon excitatory neurons	Neurons	#9E0000	94	5629.74	2471.9	0.0238312
TE_N_GLU_26	TE_N_GLU	Glutamatergic neurons in telencephalon	Telencephalon excitatory neurons	Neurons	#9B0000	945	7431.21	2950.32	0.0178726
TE_N_GLU_27	TE_N_GLU	Glutamatergic neurons in telencephalon	Telencephalon excitatory neurons	Neurons	#9C0000	1027	7079.53	2814.92	0.0247511
TE_N_GLU_28	TE_N_GLU	Glutamatergic neurons in telencephalon	Telencephalon excitatory neurons	Neurons	#9D0000	462	7432.41	2913.9	0.0227537
TE_N_GLU_29	TE_N_GLU	Glutamatergic neurons in telencephalon	Telencephalon excitatory neurons	Neurons	#A00000	87	5268.33	2472.28	0.0231412
TE_N_GLU_30	TE_N_GLU	Glutamatergic neurons in telencephalon	Telencephalon excitatory neurons	Neurons	#FFD2D2	146	4833.95	1969.55	0.0479823
TE_N_GLU_31	TE_N_GLU	Glutamatergic neurons in telencephalon	Telencephalon excitatory neurons	Neurons	#FFCFCF	868	8746.91	3603.53	0.0226594
TE_N_GLU_32	TE_N_GLU	Glutamatergic neurons in telencephalon	Telencephalon excitatory neurons	Neurons	#FFCECE	894	8029.55	3390.95	0.0186031
TE_N_GLU_33	TE_N_GLU	Glutamatergic neurons in telencephalon	Telencephalon excitatory neurons	Neurons	#FFC5C5	304	9669.24	3818.01	0.0125373
TE_N_GLU_34	TE_N_GLU	Glutamatergic neurons in telencephalon	Telencephalon excitatory neurons	Neurons	#FFC6C6	453	11912.6	4290.03	0.0116739
TE_N_GLU_35	TE_N_GLU	Glutamatergic neurons in telencephalon	Telencephalon excitatory neurons	Neurons	#FFC9C9	421	5992.56	2746.32	0.0399327
TE_N_GLU_36	TE_N_GLU	Glutamatergic neurons in telencephalon	Telencephalon excitatory neurons	Neurons	#FFC7C7	219	4202.96	2096.61	0.0450202
TE_N_GLU_37	TE_N_GLU	Glutamatergic neurons in telencephalon	Telencephalon excitatory neurons	Neurons	#FFC1C1	102	5253.6	2473.41	0.0597578
TE_N_GLU_38	TE_N_GLU	Glutamatergic neurons in telencephalon	Telencephalon excitatory neurons	Neurons	#FFD0D0	2615	5465.94	2590.12	0.111232
TE_N_GLU_39	TE_N_GLU	Glutamatergic neurons in telencephalon	Telencephalon excitatory neurons	Neurons	#FFC4C4	249	3537.11	1812.69	0.0742097
TE_N_GLU_40	TE_N_GLU	Glutamatergic neurons in telencephalon	Telencephalon excitatory neurons	Neurons	#FFBEBE	634	4670.03	2009.78	0.0740193
L5_IT_GLU_41	L5_IT_GLU	Intratelencephalic neurons in cerebral cortex layer 5	Telencephalon excitatory neurons	Neurons	#800000	2550	5769.4	2387.55	0.0517107
L4/5_IT_GLU_42	L4/5_IT_GLU	Intratelencephalic neurons in cerebral cortex layer 4 or 5	Telencephalon excitatory neurons	Neurons	#C60000	2896	4565.32	1993.89	0.0535124
L4/5_IT_GLU_43	L4/5_IT_GLU	Intratelencephalic neurons in cerebral cortex layer 4 or 5	Telencephalon excitatory neurons	Neurons	#C80000	1807	4507.66	2066	0.0885562
L4/5_IT_GLU_44	L4/5_IT_GLU	Intratelencephalic neurons in cerebral cortex layer 4 or 5	Telencephalon excitatory neurons	Neurons	#CE0000	1115	5127.84	2045.05	0.0512943
L4/5_IT_GLU_45	L4/5_IT_GLU	Intratelencephalic neurons in cerebral cortex layer 4 or 5	Telencephalon excitatory neurons	Neurons	#CB0000	1690	3652.81	1574.86	0.0546112
L4/5_IT_GLU_46	L4/5_IT_GLU	Intratelencephalic neurons in cerebral cortex layer 4 or 5	Telencephalon excitatory neurons	Neurons	#D00000	623	5407.52	1893.02	0.0488342
L2/3_IT_GLU_47	L2/3_IT_GLU	Intratelencephalic neurons in cerebral cortex layer 2 or 3	Telencephalon excitatory neurons	Neurons	#FFB1B1	4903	4260.98	1827.12	0.0453192
L2/3_IT_GLU_48	L2/3_IT_GLU	Intratelencephalic neurons in cerebral cortex layer 2 or 3	Telencephalon excitatory neurons	Neurons	#FFAFAF	3030	5040.13	2224.18	0.0679055
L2/3_IT_GLU_49	L2/3_IT_GLU	Intratelencephalic neurons in cerebral cortex layer 2 or 3	Telencephalon excitatory neurons	Neurons	#FFA7A7	1611	6336.93	2150.44	0.0420313
L6_IT_GLU_50	L6_IT_GLU	Intratelencephalic neurons in cerebral cortex layer 6	Telencephalon excitatory neurons	Neurons	#A10000	3016	5152.79	2161.27	0.0555264
L6_IT_GLU_51	L6_IT_GLU	Intratelencephalic neurons in cerebral cortex layer 6	Telencephalon excitatory neurons	Neurons	#A20000	1713	6596.91	2272.03	0.0488253
L6_IT_GLU_52	L6_IT_GLU	Intratelencephalic neurons in cerebral cortex layer 6	Telencephalon excitatory neurons	Neurons	#A40000	1543	4273.67	1950.94	0.076871
L5_PT_GLU_53	L5_PT_GLU	Pyramidal tract neurons in cerebral cortex layer 5	Telencephalon excitatory neurons	Neurons	#7B0000	2824	6814.92	2613.02	0.0477495
L5_PT_GLU_54	L5_PT_GLU	Pyramidal tract neurons in cerebral cortex layer 5	Telencephalon excitatory neurons	Neurons	#7E0000	37	6505.5	2687.89	0.0423762
L6_Car3_GLU_55	L6_Car3_GLU	Car3-expressing neurons in cerebral cortex layer 6	Telencephalon excitatory neurons	Neurons	#380000	1131	4507.91	2030.68	0.0978791
L6_Car3_GLU_56	L6_Car3_GLU	Car3-expressing neurons in cerebral cortex layer 6	Telencephalon excitatory neurons	Neurons	#3B0000	172	6902.68	2346.74	0.0473346
L6_Car3_GLU_57	L6_Car3_GLU	Car3-expressing neurons in cerebral cortex layer 6	Telencephalon excitatory neurons	Neurons	#3D0000	83	6970.22	2993.98	0.0582218
L5/6_NP_GLU_58	L5/6_NP_GLU	Near-projecting neurons in cerebral cortex layer 5 or 6	Telencephalon excitatory neurons	Neurons	#880000	625	7533.39	3251.87	0.0348927
L5/6_NP_GLU_59	L5/6_NP_GLU	Near-projecting neurons in cerebral cortex layer 5 or 6	Telencephalon excitatory neurons	Neurons	#8B0000	174	8244.47	3469.41	0.0249033
L5/6_NP_GLU_60	L5/6_NP_GLU	Near-projecting neurons in cerebral cortex layer 5 or 6	Telencephalon excitatory neurons	Neurons	#850000	1034	5157.27	2195.28	0.0745784
L5/6_NP_GLU_61	L5/6_NP_GLU	Near-projecting neurons in cerebral cortex layer 5 or 6	Telencephalon excitatory neurons	Neurons	#8D0000	62	5273.57	2460.42	0.0682254
L6_N_GLU_62	L6_N_GLU	Corticothalamic or near-projecting neurons in cerebral cortex layer 6 or 6b	Telencephalon excitatory neurons	Neurons	#600000	7375	4902.63	2058.54	0.115637
L6_N_GLU_63	L6_N_GLU	Corticothalamic or near-projecting neurons in cerebral cortex layer 6 or 6b	Telencephalon excitatory neurons	Neurons	#620000	1006	5688.26	2413.54	0.0531121
L6_N_GLU_64	L6_N_GLU	Corticothalamic or near-projecting neurons in cerebral cortex layer 6 or 6b	Telencephalon excitatory neurons	Neurons	#610000	1382	5035.4	2203.02	0.0743161
L6_N_GLU_65	L6_N_GLU	Corticothalamic or near-projecting neurons in cerebral cortex layer 6 or 6b	Telencephalon excitatory neurons	Neurons	#630000	575	6008.23	2355.94	0.0771922
L6_N_GLU_66	L6_N_GLU	Corticothalamic or near-projecting neurons in cerebral cortex layer 6 or 6b	Telencephalon excitatory neurons	Neurons	#690000	171	9073.85	3660.58	0.0294515
L6_N_GLU_67	L6_N_GLU	Corticothalamic or near-projecting neurons in cerebral cortex layer 6 or 6b	Telencephalon excitatory neurons	Neurons	#6A0000	158	8400.96	3420.54	0.0281356
L6_N_GLU_68	L6_N_GLU	Corticothalamic or near-projecting neurons in cerebral cortex layer 6 or 6b	Telencephalon excitatory neurons	Neurons	#650000	1058	5649.35	2660.21	0.050706
L6_N_GLU_69	L6_N_GLU	Corticothalamic or near-projecting neurons in cerebral cortex layer 6 or 6b	Telencephalon excitatory neurons	Neurons	#660000	1086	5870.82	2729.89	0.058831
L6_N_GLU_70	L6_N_GLU	Corticothalamic or near-projecting neurons in cerebral cortex layer 6 or 6b	Telencephalon excitatory neurons	Neurons	#670000	385	8272.59	3435.73	0.0434258
L6_N_GLU_71	L6_N_GLU	Corticothalamic or near-projecting neurons in cerebral cortex layer 6 or 6b	Telencephalon excitatory neurons	Neurons	#6B0000	159	5369.63	2499.2	0.0569288
TE_N_GLU_72	TE_N_GLU	Glutamatergic neurons in telencephalon	Telencephalon excitatory neurons	Neurons	#FFD8D8	920	9870.93	3785.23	0.0191985
TE_N_GLU_73	TE_N_GLU	Glutamatergic neurons in telencephalon	Telencephalon excitatory neurons	Neurons	#FFD7D7	180	10016.8	3822.58	0.0149206
TE_N_GLU_74	TE_N_GLU	Glutamatergic neurons in telencephalon	Telencephalon excitatory neurons	Neurons	#FFD5D5	492	11029.5	4057.23	0.0105004
TE_N_GLU_75	TE_N_GLU	Glutamatergic neurons in telencephalon	Telencephalon excitatory neurons	Neurons	#FFD4D4	209	9189.43	3691.46	0.0220282
TE_N_GLU_76	TE_N_GLU	Glutamatergic neurons in telencephalon	Telencephalon excitatory neurons	Neurons	#FFD3D3	41	9415.71	3716.59	0.0154999
TE_N_GLU_77	TE_N_GLU	Glutamatergic neurons in telencephalon	Telencephalon excitatory neurons	Neurons	#FFC0C0	108	7421.5	3210.28	0.0309423
CA1_N_GLU_78	CA1_N_GLU	Glutamatergic neurons in hippocampal field CA1	Telencephalon excitatory neurons	Neurons	#B90000	5762	8095.72	3183.68	0.0324083
CA1_N_GLU_79	CA1_N_GLU	Glutamatergic neurons in hippocampal field CA1	Telencephalon excitatory neurons	Neurons	#BE0000	310	7783.21	3243.25	0.0100923
CA1_N_GLU_80	CA1_N_GLU	Glutamatergic neurons in hippocampal field CA1	Telencephalon excitatory neurons	Neurons	#BC0000	774	9149.48	3617.08	0.0140817
CA1_N_GLU_81	CA1_N_GLU	Glutamatergic neurons in hippocampal field CA1	Telencephalon excitatory neurons	Neurons	#C10000	1042	9810.96	3715.8	0.0105903
CA1_N_GLU_82	CA1_N_GLU	Glutamatergic neurons in hippocampal field CA1	Telencephalon excitatory neurons	Neurons	#C30000	392	10213.4	3864.22	0.0131973
CA2_N_GLU_83	CA2_N_GLU	Glutamatergic neurons in hippocampal field CA2	Telencephalon excitatory neurons	Neurons	#FFC3C3	367	14272	4456.17	0.00569912
CA2_N_GLU_84	CA2_N_GLU	Glutamatergic neurons in hippocampal field CA2	Telencephalon excitatory neurons	Neurons	#FFC8C8	81	8512.38	3241.22	0.0160428
CA3_N_GLU_85	CA3_N_GLU	Glutamatergic neurons in hippocampal field CA3	Telencephalon excitatory neurons	Neurons	#4A0000	2936	12801.9	4212.77	0.00525107
CA3_N_GLU_86	CA3_N_GLU	Glutamatergic neurons in hippocampal field CA3	Telencephalon excitatory neurons	Neurons	#4D0000	72	11485.7	3881.19	0.00165648
CA3_N_GLU_87	CA3_N_GLU	Glutamatergic neurons in hippocampal field CA3	Telencephalon excitatory neurons	Neurons	#550000	146	13182.4	4098.09	0.00178609
CA3_N_GLU_88	CA3_N_GLU	Glutamatergic neurons in hippocampal field CA3	Telencephalon excitatory neurons	Neurons	#520000	200	11793.3	4275.23	0.00509011
CA3_N_GLU_89	CA3_N_GLU	Glutamatergic neurons in hippocampal field CA3	Telencephalon excitatory neurons	Neurons	#4F0000	621	11075.5	3954.1	0.00869148
CA3_N_GLU_90	CA3_N_GLU	Glutamatergic neurons in hippocampal field CA3	Telencephalon excitatory neurons	Neurons	#5A0000	112	9813.74	3681.32	0.0050388
CA3_N_GLU_91	CA3_N_GLU	Glutamatergic neurons in hippocampal field CA3	Telencephalon excitatory neurons	Neurons	#570000	124	12402.4	4352.3	0.00975921
DG_N_GLU_92	DG_N_GLU	Granule neurons in hippocampal dentate gyrus	Dentate gyrus granule neurons	Neurons	#E50000	8031	5228.98	2421.74	0.0439795
DG_N_GLU_93	DG_N_GLU	Granule neurons in hippocampal dentate gyrus	Dentate gyrus granule neurons	Neurons	#EA0000	1924	4794.34	2248.28	0.191151
DG_N_GLU_94	DG_N_GLU	Granule neurons in hippocampal dentate gyrus	Dentate gyrus granule neurons	Neurons	#EF0000	1042	4821.04	2290.99	0.0551478
DG_N_GLU_95	DG_N_GLU	Granule neurons in hippocampal dentate gyrus	Dentate gyrus granule neurons	Neurons	#F40000	49	6889.1	2630.18	0.06878
TE_N_GABA_LAMP5_96	TE_N_GABA_LAMP5	Lamp5-expressing GABAergic neurons in telencephalon	Telencephalon inhibitory neurons	Neurons	#00767E	712	6377.14	2757.24	0.0928052
TE_N_GABA_LAMP5_97	TE_N_GABA_LAMP5	Lamp5-expressing GABAergic neurons in telencephalon	Telencephalon inhibitory neurons	Neurons	#007981	1126	5611.11	2560.7	0.137375
TE_N_GABA_LAMP5_98	TE_N_GABA_LAMP5	Lamp5-expressing GABAergic neurons in telencephalon	Telencephalon inhibitory neurons	Neurons	#007C84	683	4934.86	2126.56	0.105674
TE_N_GABA_LAMP5_99	TE_N_GABA_LAMP5	Lamp5-expressing GABAergic neurons in telencephalon	Telencephalon inhibitory neurons	Neurons	#057E86	77	9145.44	3423.48	0.0864551
TE_N_GABA_LAMP5_100	TE_N_GABA_LAMP5	Lamp5-expressing GABAergic neurons in telencephalon	Telencephalon inhibitory neurons	Neurons	#0A8189	91	8209.09	3230.13	0.0468762
TE_N_GABA_SNCG_101	TE_N_GABA_SNCG	Sncg-expressing GABAergic neurons in telencephalon	Telencephalon inhibitory neurons	Neurons	#008E97	330	7280.03	2944.72	0.060606
TE_N_GABA_SNCG_102	TE_N_GABA_SNCG	Sncg-expressing GABAergic neurons in telencephalon	Telencephalon inhibitory neurons	Neurons	#00919A	286	8790.61	3438.8	0.0598578
TE_N_GABA_SNCG_103	TE_N_GABA_SNCG	Sncg-expressing GABAergic neurons in telencephalon	Telencephalon inhibitory neurons	Neurons	#00959E	142	10375	3784.77	0.0443971
TE_N_GABA_RELN_104	TE_N_GABA_RELN	Reln-expressing GABAergic neurons in telencephalon	Telencephalon inhibitory neurons	Neurons	#009BA4	176	5282.49	2314.59	0.12089
TE_N_GABA_SNCG_105	TE_N_GABA_SNCG	Sncg-expressing GABAergic neurons in telencephalon	Telencephalon inhibitory neurons	Neurons	#05979F	200	6456.05	2735.43	0.0989189
TE_N_GABA_VIP_106	TE_N_GABA_VIP	Vip-expressing GABAergic neurons in telencephalon	Telencephalon inhibitory neurons	Neurons	#00B2C1	185	5897.89	2513.64	0.130511
TE_N_GABA_RELN_107	TE_N_GABA_RELN	Reln-expressing GABAergic neurons in telencephalon	Telencephalon inhibitory neurons	Neurons	#0098A1	412	4506.43	2138.01	0.103663
TE_N_GABA_RELN_108	TE_N_GABA_RELN	Reln-expressing GABAergic neurons in telencephalon	Telencephalon inhibitory neurons	Neurons	#05A0A9	99	6251.61	2672.29	0.0938716
TE_N_GABA_RELN_109	TE_N_GABA_RELN	Reln-expressing GABAergic neurons in telencephalon	Telencephalon inhibitory neurons	Neurons	#009FA8	290	6005.27	2655.91	0.0807682
TE_N_GABA_RELN_110	TE_N_GABA_RELN	Reln-expressing GABAergic neurons in telencephalon	Telencephalon inhibitory neurons	Neurons	#0AA2AB	239	6514	2829.11	0.0900767
TE_N_GABA_VIP_111	TE_N_GABA_VIP	Vip-expressing GABAergic neurons in telencephalon	Telencephalon inhibitory neurons	Neurons	#00AEBD	1329	4879.07	2176.32	0.140263
TE_N_GABA_VIP_112	TE_N_GABA_VIP	Vip-expressing GABAergic neurons in telencephalon	Telencephalon inhibitory neurons	Neurons	#05B3C2	130	4411.48	1980.47	0.0986692
TE_N_GABA_PVALB_113	TE_N_GABA_PVALB	Pvalb-expressing GABAergic neurons in telencephalon	Telencephalon inhibitory neurons	Neurons	#058C9C	498	6455.58	2705.25	0.0885407
TE_N_GABA_PVALB_114	TE_N_GABA_PVALB	Pvalb-expressing GABAergic neurons in telencephalon	Telencephalon inhibitory neurons	Neurons	#008493	1953	6011.78	2643.35	0.063565
TE_N_GABA_PVALB_115	TE_N_GABA_PVALB	Pvalb-expressing GABAergic neurons in telencephalon	Telencephalon inhibitory neurons	Neurons	#008796	3009	5668.8	2348.97	0.17214
TE_N_GABA_PVALB_116	TE_N_GABA_PVALB	Pvalb-expressing GABAergic neurons in telencephalon	Telencephalon inhibitory neurons	Neurons	#008A9A	937	8059.26	3369.22	0.0429024
TE_N_GABA_PVALB_117	TE_N_GABA_PVALB	Pvalb-expressing GABAergic neurons in telencephalon	Telencephalon inhibitory neurons	Neurons	#0F91A0	356	10393.9	3810.13	0.0338572
TE_N_GABA_PVALB_118	TE_N_GABA_PVALB	Pvalb-expressing GABAergic neurons in telencephalon	Telencephalon inhibitory neurons	Neurons	#0A8E9E	456	5862.61	2535.09	0.0717001
TE_N_GABA_SST_119	TE_N_GABA_SST	Sst-expressing GABAergic neurons in telencephalon	Telencephalon inhibitory neurons	Neurons	#009298	926	5535.49	2256.07	0.0950648
TE_N_GABA_SST_120	TE_N_GABA_SST	Sst-expressing GABAergic neurons in telencephalon	Telencephalon inhibitory neurons	Neurons	#00A0A6	330	4950.6	2202.76	0.123747
TE_N_GABA_SST_121	TE_N_GABA_SST	Sst-expressing GABAergic neurons in telencephalon	Telencephalon inhibitory neurons	Neurons	#05A1A7	261	5064.73	2179.32	0.105508
TE_N_GABA_SST_122	TE_N_GABA_SST	Sst-expressing GABAergic neurons in telencephalon	Telencephalon inhibitory neurons	Neurons	#009CA2	101	6150.85	2257.03	0.160526
TE_N_GABA_SST_123	TE_N_GABA_SST	Sst-expressing GABAergic neurons in telencephalon	Telencephalon inhibitory neurons	Neurons	#008C91	312	5468.83	2325.5	0.101988
TE_N_GABA_SST_124	TE_N_GABA_SST	Sst-expressing GABAergic neurons in telencephalon	Telencephalon inhibitory neurons	Neurons	#1FABB0	351	6068.5	2755.28	0.0791321
TE_N_GABA_SST_125	TE_N_GABA_SST	Sst-expressing GABAergic neurons in telencephalon	Telencephalon inhibitory neurons	Neurons	#14A7AD	199	5294.6	2203.28	0.105505
TE_N_GABA_SST_126	TE_N_GABA_SST	Sst-expressing GABAergic neurons in telencephalon	Telencephalon inhibitory neurons	Neurons	#0FA5AB	317	5595.02	2614.22	0.0876361
TE_N_GABA_SST_127	TE_N_GABA_SST	Sst-expressing GABAergic neurons in telencephalon	Telencephalon inhibitory neurons	Neurons	#0AA3A9	497	7413.49	3155.84	0.0627259
TE_N_GABA_SST_128	TE_N_GABA_SST	Sst-expressing GABAergic neurons in telencephalon	Telencephalon inhibitory neurons	Neurons	#008F95	2039	6248.55	2727.95	0.192066
TE_N_GABA_SST_129	TE_N_GABA_SST	Sst-expressing GABAergic neurons in telencephalon	Telencephalon inhibitory neurons	Neurons	#00999F	480	8433.46	3304.48	0.0665464
TE_N_GABA_SST_130	TE_N_GABA_SST	Sst-expressing GABAergic neurons in telencephalon	Telencephalon inhibitory neurons	Neurons	#1AA9AF	71	7238.71	2995.56	0.148714
TE_N_GABA_CHODL_131	TE_N_GABA_CHODL	Chodl-expressing GABAergic neurons in telencephalon	Telencephalon inhibitory neurons	Neurons	#00AFC0	260	6324.19	2621.5	0.124477
TE_N_GABA_CHODL_132	TE_N_GABA_CHODL	Chodl-expressing GABAergic neurons in telencephalon	Telencephalon inhibitory neurons	Neurons	#05B0C1	127	6205.71	2596.04	0.0909519
TE_N_GABA_133	TE_N_GABA	GABAergic neurons in telencephalon	Telencephalon inhibitory neurons	Neurons	#007173	251	7603.73	3119.42	0.058382
TE_N_GABA_134	TE_N_GABA	GABAergic neurons in telencephalon	Telencephalon inhibitory neurons	Neurons	#006E70	1034	8666.94	3364.14	0.0663184
TE_N_GABA_135	TE_N_GABA	GABAergic neurons in telencephalon	Telencephalon inhibitory neurons	Neurons	#057375	140	5691.68	2510.66	0.100525
CNU_N_GABA_136	CNU_N_GABA	GABAergic neurons in cerebral nuclei	Telencephalon inhibitory neurons	Neurons	#095B62	127	5605.7	2384.69	0.0521982
CNU_N_GABA_137	CNU_N_GABA	GABAergic neurons in cerebral nuclei	Telencephalon inhibitory neurons	Neurons	#095960	57	8206.48	3151.49	0.0490595
CNU_N_GABA_138	CNU_N_GABA	GABAergic neurons in cerebral nuclei	Telencephalon inhibitory neurons	Neurons	#0A5D65	738	7428.46	2931.86	0.0445906
CNU_N_GABA_139	CNU_N_GABA	GABAergic neurons in cerebral nuclei	Telencephalon inhibitory neurons	Neurons	#0F6068	390	6775.51	2719.73	0.0695965
CNU_N_GABA_140	CNU_N_GABA	GABAergic neurons in cerebral nuclei	Telencephalon inhibitory neurons	Neurons	#14636B	117	7100.36	2759.1	0.0596931
CNU_N_GABA_141	CNU_N_GABA	GABAergic neurons in cerebral nuclei	Telencephalon inhibitory neurons	Neurons	#18666E	346	6067.7	2495.08	0.0883566
CNU_N_GABA_142	CNU_N_GABA	GABAergic neurons in cerebral nuclei	Telencephalon inhibitory neurons	Neurons	#00AEC0	89	6493.7	2787.62	0.0413279
CNU_N_GABA_143	CNU_N_GABA	GABAergic neurons in cerebral nuclei	Telencephalon inhibitory neurons	Neurons	#00B2C5	229	6058.24	2600.69	0.0466892
CNU_N_GABA_144	CNU_N_GABA	GABAergic neurons in cerebral nuclei	Telencephalon inhibitory neurons	Neurons	#05B3C6	125	5257.6	2367.23	0.051913
CNU_N_GABA_145	CNU_N_GABA	GABAergic neurons in cerebral nuclei	Telencephalon inhibitory neurons	Neurons	#00C7D7	161	5172.61	2233.51	0.184954
CNU_N_GABA_146	CNU_N_GABA	GABAergic neurons in cerebral nuclei	Telencephalon inhibitory neurons	Neurons	#05E3F6	2757	4242.69	2049.97	0.118967
CNU_N_GABA_147	CNU_N_GABA	GABAergic neurons in cerebral nuclei	Telencephalon inhibitory neurons	Neurons	#29E7F7	767	4529.77	2219.76	0.114603
CNU_N_GABA_148	CNU_N_GABA	GABAergic neurons in cerebral nuclei	Telencephalon inhibitory neurons	Neurons	#1AE5F6	81	4958.15	2122.11	0.132751
CNU_N_GABA_149	CNU_N_GABA	GABAergic neurons in cerebral nuclei	Telencephalon inhibitory neurons	Neurons	#24E7F7	24	3782.46	1902.38	0.16567
CNU_N_GABA_150	CNU_N_GABA	GABAergic neurons in cerebral nuclei	Telencephalon inhibitory neurons	Neurons	#0AE4F6	1043	4667.97	2102.16	0.077916
CNU_N_GABA_151	CNU_N_GABA	GABAergic neurons in cerebral nuclei	Telencephalon inhibitory neurons	Neurons	#00E3F6	672	4052.29	1915.21	0.106786
CNU_N_GABA_152	CNU_N_GABA	GABAergic neurons in cerebral nuclei	Telencephalon inhibitory neurons	Neurons	#00CBDC	7001	5441.99	2303.17	0.0896673
CNU_N_GABA_153	CNU_N_GABA	GABAergic neurons in cerebral nuclei	Telencephalon inhibitory neurons	Neurons	#0FE4F6	6263	5164.17	2222.25	0.270761
CNU_N_GABA_154	CNU_N_GABA	GABAergic neurons in cerebral nuclei	Telencephalon inhibitory neurons	Neurons	#00DEF0	544	5512.11	1998.23	0.115326
CNU_N_GABA_155	CNU_N_GABA	GABAergic neurons in cerebral nuclei	Telencephalon inhibitory neurons	Neurons	#00D0E1	190	5078.71	2302.54	0.0524905
CNU_N_GABA_156	CNU_N_GABA	GABAergic neurons in cerebral nuclei	Telencephalon inhibitory neurons	Neurons	#2EE8F7	570	6921.38	2850.51	0.0557706
CNU_N_GABA_157	CNU_N_GABA	GABAergic neurons in cerebral nuclei	Telencephalon inhibitory neurons	Neurons	#00D9EB	228	6158.99	2630.32	0.0446726
CNU_N_GABA_158	CNU_N_GABA	GABAergic neurons in cerebral nuclei	Telencephalon inhibitory neurons	Neurons	#14E5F6	178	5689.91	2450.78	0.0447517
CNU_N_GABA_159	CNU_N_GABA	GABAergic neurons in cerebral nuclei	Telencephalon inhibitory neurons	Neurons	#1FE6F7	541	3221.96	1593.39	0.177579
OB_N_GABA_160	OB_N_GABA	GABAergic neurons in olfactory bulb	Olfactory bulb inhibitory neurons	Neurons	#E17000	368	3130.12	1587.89	0.129049
OB_N_GABA_161	OB_N_GABA	GABAergic neurons in olfactory bulb	Olfactory bulb inhibitory neurons	Neurons	#E47100	501	5241.8	2403.48	0.171808
OB_N_GABA_162	OB_N_GABA	GABAergic neurons in olfactory bulb	Olfactory bulb inhibitory neurons	Neurons	#E97300	847	3185.14	1596.13	0.183261
OB_N_GABA_163	OB_N_GABA	GABAergic neurons in olfactory bulb	Olfactory bulb inhibitory neurons	Neurons	#E67200	827	3908.42	1935.19	0.100631
OB_N_GABA_164	OB_N_GABA	GABAergic neurons in olfactory bulb	Olfactory bulb inhibitory neurons	Neurons	#EB7400	447	3599.28	1754.9	0.148603
OB_N_GABA_165	OB_N_GABA	GABAergic neurons in olfactory bulb	Olfactory bulb inhibitory neurons	Neurons	#904700	321	4502.1	2000.03	0.0728514
OB_N_GABA_166	OB_N_GABA	GABAergic neurons in olfactory bulb	Olfactory bulb inhibitory neurons	Neurons	#8D4600	19617	4247.4	1978.58	0.243243
OB_N_GABA_167	OB_N_GABA	GABAergic neurons in olfactory bulb	Olfactory bulb inhibitory neurons	Neurons	#924800	1333	4948.78	2225.26	0.235463
OB_N_GABA_168	OB_N_GABA	GABAergic neurons in olfactory bulb	Olfactory bulb inhibitory neurons	Neurons	#D86B00	210	4670.8	2183.66	0.183486
OB_N_GABA_169	OB_N_GABA	GABAergic neurons in olfactory bulb	Olfactory bulb inhibitory neurons	Neurons	#DF6E00	85	3297.56	1661.42	0.230831
OB_N_GABA_170	OB_N_GABA	GABAergic neurons in olfactory bulb	Olfactory bulb inhibitory neurons	Neurons	#DA6C00	154	5059.82	2300.56	0.0797324
OB_N_GABA_171	OB_N_GABA	GABAergic neurons in olfactory bulb	Olfactory bulb inhibitory neurons	Neurons	#DD6D00	135	8925.64	3490.57	0.029371
OB_N_GABA_172	OB_N_GABA	GABAergic neurons in olfactory bulb	Olfactory bulb inhibitory neurons	Neurons	#D36800	846	4272.14	2021.95	0.0991657
OB_N_GABA_173	OB_N_GABA	GABAergic neurons in olfactory bulb	Olfactory bulb inhibitory neurons	Neurons	#CE6600	727	4887.14	2246.8	0.113164
OB_N_GABA_174	OB_N_GABA	GABAergic neurons in olfactory bulb	Olfactory bulb inhibitory neurons	Neurons	#D16700	398	7009.2	2910.48	0.0394623
OB_N_GLU_175	OB_N_GLU	Glutamatergic neurons in olfactory bulb	Olfactory bulb excitatory neurons	Neurons	#F19133	720	11884.3	3891.7	0.0040918
OB_N_GLU_176	OB_N_GLU	Glutamatergic neurons in olfactory bulb	Olfactory bulb excitatory neurons	Neurons	#F08D2B	692	12166	3990.31	0.00337854
OB_N_GLU_177	OB_N_GLU	Glutamatergic neurons in olfactory bulb	Olfactory bulb excitatory neurons	Neurons	#F08924	1243	8911	3368.25	0.0071491
OB_N_GLU_178	OB_N_GLU	Glutamatergic neurons in olfactory bulb	Olfactory bulb excitatory neurons	Neurons	#EF851C	280	10541.3	3916.99	0.0397607
OB_N_GLU_179	OB_N_GLU	Glutamatergic neurons in olfactory bulb	Olfactory bulb excitatory neurons	Neurons	#F19336	225	6099.98	2615.48	0.0339655
OB_N_GLU_180	OB_N_GLU	Glutamatergic neurons in olfactory bulb	Olfactory bulb excitatory neurons	Neurons	#F39F4D	198	4877.58	2210.9	0.0194679
OB_N_GLU_181	OB_N_GLU	Glutamatergic neurons in olfactory bulb	Olfactory bulb excitatory neurons	Neurons	#F29B45	185	9595.66	3518.64	0.00689207
OB_N_GLU_182	OB_N_GLU	Glutamatergic neurons in olfactory bulb	Olfactory bulb excitatory neurons	Neurons	#F2973D	96	5977.03	2546.65	0.0109079
OB_N_GLU_183	OB_N_GLU	Glutamatergic neurons in olfactory bulb	Olfactory bulb excitatory neurons	Neurons	#F4AD67	369	8566.7	3330.16	0.0269046
OB_N_GLU_184	OB_N_GLU	Glutamatergic neurons in olfactory bulb	Olfactory bulb excitatory neurons	Neurons	#F4A95F	549	6720.31	2831.52	0.0419853
OB_N_GLU_185	OB_N_GLU	Glutamatergic neurons in olfactory bulb	Olfactory bulb excitatory neurons	Neurons	#F3A557	672	5541	2495.31	0.141365
OB_N_GLU_186	OB_N_GLU	Glutamatergic neurons in olfactory bulb	Olfactory bulb excitatory neurons	Neurons	#F3A04F	460	4266.26	2037.3	0.104342
DIME_N_GLU_187	DIME_N_GLU	Glutamatergic neurons in diencephalon and mesencephalon	Di- and mesencephalon neurons	Neurons	#BA8C1A	490	5851.33	2531.85	0.0823757
DIME_N_GLU_188	DIME_N_GLU	Glutamatergic neurons in diencephalon and mesencephalon	Di- and mesencephalon neurons	Neurons	#523E0B	196	5289.12	2322.89	0.0668904
DIME_N_GLU_189	DIME_N_GLU	Glutamatergic neurons in diencephalon and mesencephalon	Di- and mesencephalon neurons	Neurons	#866513	348	6057.67	2593.39	0.089185
DIME_N_GLU_190	DIME_N_GLU	Glutamatergic neurons in diencephalon and mesencephalon	Di- and mesencephalon neurons	Neurons	#E3C883	117	5627.41	2443.99	0.086466
DIME_N_GLU_191	DIME_N_GLU	Glutamatergic neurons in diencephalon and mesencephalon	Di- and mesencephalon neurons	Neurons	#E4C986	213	6849.09	2896.34	0.0894114
DIME_N_GLU_192	DIME_N_GLU	Glutamatergic neurons in diencephalon and mesencephalon	Di- and mesencephalon neurons	Neurons	#E4CA88	144	5960.07	2514.98	0.106885
DIME_N_GLU_193	DIME_N_GLU	Glutamatergic neurons in diencephalon and mesencephalon	Di- and mesencephalon neurons	Neurons	#E9D49F	1923	6465.26	2704.74	0.0440334
DIME_N_GLU_194	DIME_N_GLU	Glutamatergic neurons in diencephalon and mesencephalon	Di- and mesencephalon neurons	Neurons	#E5CC8C	323	8054.11	3170.38	0.026093
DIME_N_GLU_195	DIME_N_GLU	Glutamatergic neurons in diencephalon and mesencephalon	Di- and mesencephalon neurons	Neurons	#E6CD8F	6010	8314.02	3176.12	0.0395975
DIME_N_GLU_196	DIME_N_GLU	Glutamatergic neurons in diencephalon and mesencephalon	Di- and mesencephalon neurons	Neurons	#E6CE91	3741	8887.94	3188.55	0.0152293
DIME_N_GLU_197	DIME_N_GLU	Glutamatergic neurons in diencephalon and mesencephalon	Di- and mesencephalon neurons	Neurons	#E7CF93	104	12812.3	4216.84	0.0114305
DIME_N_GLU_198	DIME_N_GLU	Glutamatergic neurons in diencephalon and mesencephalon	Di- and mesencephalon neurons	Neurons	#E7D095	9673	8863.33	3284.75	0.00977346
DIME_N_GLU_199	DIME_N_GLU	Glutamatergic neurons in diencephalon and mesencephalon	Di- and mesencephalon neurons	Neurons	#E8D29A	227	12459.3	4188.66	0.0057288
DIME_N_GLU_200	DIME_N_GLU	Glutamatergic neurons in diencephalon and mesencephalon	Di- and mesencephalon neurons	Neurons	#EAD6A3	516	9479.61	3512.28	0.0157267
DIME_N_GLU_201	DIME_N_GLU	Glutamatergic neurons in diencephalon and mesencephalon	Di- and mesencephalon neurons	Neurons	#EBD7A5	734	8740.02	3313.85	0.022488
DIME_N_GLU_202	DIME_N_GLU	Glutamatergic neurons in diencephalon and mesencephalon	Di- and mesencephalon neurons	Neurons	#EBD8A8	206	9021.29	3365.59	0.0185006
DIME_N_GLU_203	DIME_N_GLU	Glutamatergic neurons in diencephalon and mesencephalon	Di- and mesencephalon neurons	Neurons	#ECD9AA	4382	8285.23	3286.71	0.0265412
DIME_N_GLU_204	DIME_N_GLU	Glutamatergic neurons in diencephalon and mesencephalon	Di- and mesencephalon neurons	Neurons	#EEC309	156	9809.19	3729.08	0.0682385
DIME_N_GABA_205	DIME_N_GABA	GABAergic neurons in diencephalon and mesencephalon	Di- and mesencephalon neurons	Neurons	#B3BC28	428	6943.53	2973.14	0.116784
DIME_N_GABA_206	DIME_N_GABA	GABAergic neurons in diencephalon and mesencephalon	Di- and mesencephalon neurons	Neurons	#B2BB28	261	6176.5	2578.43	0.0551416
DIME_N_GABA_207	DIME_N_GABA	GABAergic neurons in diencephalon and mesencephalon	Di- and mesencephalon neurons	Neurons	#B2BA29	107	6052.22	2688.2	0.114275
DIME_N_GLU_208	DIME_N_GLU	Glutamatergic neurons in diencephalon and mesencephalon	Di- and mesencephalon neurons	Neurons	#EFC408	454	6774.6	2624.74	0.0406829
DIME_N_GLU_209	DIME_N_GLU	Glutamatergic neurons in diencephalon and mesencephalon	Di- and mesencephalon neurons	Neurons	#ECDAAC	53	6249.89	2453.25	0.0749429
RH_N_GLU_210	RH_N_GLU	Glutamatergic neurons in rhombencephalon	Di- and mesencephalon neurons	Neurons	#18A518	75	7533.49	3008.16	0.132962
DIME_N_GLU_211	DIME_N_GLU	Glutamatergic neurons in diencephalon and mesencephalon	Di- and mesencephalon neurons	Neurons	#EDDBAF	101	4972.24	2144.87	0.113565
DIME_N_GLU_212	DIME_N_GLU	Glutamatergic neurons in diencephalon and mesencephalon	Di- and mesencephalon neurons	Neurons	#B1BA29	1200	6494.59	2825.63	0.107752
DIME_N_GLU_213	DIME_N_GLU	Glutamatergic neurons in diencephalon and mesencephalon	Di- and mesencephalon neurons	Neurons	#ADB62B	310	7153.66	3040.65	0.0536465
DIME_N_GLU_214	DIME_N_GLU	Glutamatergic neurons in diencephalon and mesencephalon	Di- and mesencephalon neurons	Neurons	#B0B929	180	8825.91	3435.93	0.0855992
DIME_N_GLU_215	DIME_N_GLU	Glutamatergic neurons in diencephalon and mesencephalon	Di- and mesencephalon neurons	Neurons	#F1C607	364	6083.33	2596.84	0.0857569
DIME_N_GLU_216	DIME_N_GLU	Glutamatergic neurons in diencephalon and mesencephalon	Di- and mesencephalon neurons	Neurons	#F2C807	291	6102.37	2613.71	0.0565469
DIME_N_GABA_217	DIME_N_GABA	GABAergic neurons in diencephalon and mesencephalon	Di- and mesencephalon neurons	Neurons	#EDDCB1	143	8030.76	3032.68	0.0275434
DIME_N_GLU_218	DIME_N_GLU	Glutamatergic neurons in diencephalon and mesencephalon	Di- and mesencephalon neurons	Neurons	#ACB62C	35	7576.61	3185.37	0.126197
RH_N_GLU_219	RH_N_GLU	Glutamatergic neurons in rhombencephalon	Rhombencephalon neurons	Neurons	#8BD98E	125	5277.13	2195.1	0.190857
RH_N_GLU_220	RH_N_GLU	Glutamatergic neurons in rhombencephalon	Rhombencephalon neurons	Neurons	#208F20	49	5262.04	2210.76	0.215767
STR_NBL_221	STR_NBL	Neuroblasts in striatum	Cerebral nuclei neuroblasts	Neurons	#005255	146	4651.4	2023.05	0.183646
STR_NBL_222	STR_NBL	Neuroblasts in striatum	Cerebral nuclei neuroblasts	Neurons	#005457	250	5607.41	2294.08	0.611671
DIME_N_HIS_223	DIME_N_HIS	Histaminergic neurons in diencephalon and mesencephalon	Cholinergic, monoaminergic, peptidergic neurons	Neurons	#FF2299	38	9528.75	3625.47	0.0987819
DIME_N_DOP_224	DIME_N_DOP	Dopaminergic neurons in diencephalon and mesencephalon	Cholinergic, monoaminergic, peptidergic neurons	Neurons	#FF2D9E	24	6099.82	2617.25	0.109463
DIME_N_DOP_225	DIME_N_DOP	Dopaminergic neurons in diencephalon and mesencephalon	Cholinergic, monoaminergic, peptidergic neurons	Neurons	#FF2C9E	165	7825.86	3051.47	0.047257
DIME_N_AVP_226	DIME_N_AVP	Arginine-vasopressin-expressing neurons in diencephalon and mesencephalon	Cholinergic, monoaminergic, peptidergic neurons	Neurons	#FF30A0	157	7631.61	3133.8	0.152385
DIME_N_GAL_227	DIME_N_GAL	Galanin-expressing neurons in diencephalon and mesencephalon	Cholinergic, monoaminergic, peptidergic neurons	Neurons	#FF1E97	306	7148.7	3058.28	0.190887
DIME_N_HCRT_228	DIME_N_HCRT	Hypocretin-expressing neurons in diencephalon and mesencephalon	Cholinergic, monoaminergic, peptidergic neurons	Neurons	#FF1D97	108	8440.02	3257.77	0.0868327
RH_N_SER_229	RH_N_SER	Serotonergic neurons in rhombencephalon	Cholinergic, monoaminergic, peptidergic neurons	Neurons	#FF1F98	385	9305.3	3453.71	0.10465
RH_N_SER_230	RH_N_SER	Serotonergic neurons in rhombencephalon	Cholinergic, monoaminergic, peptidergic neurons	Neurons	#FF2F9F	193	7104.08	2890.79	0.101561
RH_N_NOR_231	RH_N_NOR	Norepinephrinergic neurons in rhombencephalon	Cholinergic, monoaminergic, peptidergic neurons	Neurons	#FF1C96	126	11435.5	3957.12	0.0566435
DIME_N_UCN_232	DIME_N_UCN	Urocortin-expressing neurons in diencephalon and mesencephalon	Cholinergic, monoaminergic, peptidergic neurons	Neurons	#FF2B9D	23	6876.96	2864.39	0.0292495
RH_N_CHO_233	RH_N_CHO	Cholinergic neurons in rhombencephalon	Cholinergic, monoaminergic, peptidergic neurons	Neurons	#FF1995	239	14208.9	4336.71	0.034586
RH_N_CHO_234	RH_N_CHO	Cholinergic neurons in rhombencephalon	Cholinergic, monoaminergic, peptidergic neurons	Neurons	#FF2098	81	11422.4	3995.47	0.0789295
TE_N_CHO_235	TE_N_CHO	Cholinergic neurons in telencephalon	Cholinergic, monoaminergic, peptidergic neurons	Neurons	#FF32A1	154	8577.03	3295.02	0.0682117
TE_N_CHO_236	TE_N_CHO	Cholinergic neurons in telencephalon	Cholinergic, monoaminergic, peptidergic neurons	Neurons	#FF31A0	106	8456.26	3238.5	0.0515048
RH_N_GLU_237	RH_N_GLU	Glutamatergic neurons in rhombencephalon	Rhombencephalon neurons	Neurons	#007700	231	8713.95	3153.37	0.0752996
DIME_N_GLU_238	DIME_N_GLU	Glutamatergic neurons in diencephalon and mesencephalon	Di- and mesencephalon neurons	Neurons	#AEB72B	72	6827.81	2903.9	0.0839407
RH_N_GLU_239	RH_N_GLU	Glutamatergic neurons in rhombencephalon	Rhombencephalon neurons	Neurons	#1F931F	308	8771.51	3146.85	0.122545
RH_N_GLU_240	RH_N_GLU	Glutamatergic neurons in rhombencephalon	Rhombencephalon neurons	Neurons	#3C9121	302	6512.25	2578.54	0.0750914
RH_N_GABA_241	RH_N_GABA	GABAergic neurons in rhombencephalon	Rhombencephalon neurons	Neurons	#1D971D	200	9438.91	3487.16	0.11166
RH_N_GABA_242	RH_N_GABA	GABAergic neurons in rhombencephalon	Rhombencephalon neurons	Neurons	#1C9B1C	123	8406.14	3161.13	0.107865
DIME_N_GABA_243	DIME_N_GABA	GABAergic neurons in diencephalon and mesencephalon	Di- and mesencephalon neurons	Neurons	#EEDDB3	128	8075	3079.38	0.046406
DIME_N_GABA_244	DIME_N_GABA	GABAergic neurons in diencephalon and mesencephalon	Di- and mesencephalon neurons	Neurons	#ABB52C	73	8902.42	3428.07	0.0566029
DIME_N_GABA_245	DIME_N_GABA	GABAergic neurons in diencephalon and mesencephalon	Di- and mesencephalon neurons	Neurons	#CD9B1D	1356	8260.47	3188.81	0.0546915
DIME_N_GABA_246	DIME_N_GABA	GABAergic neurons in diencephalon and mesencephalon	Di- and mesencephalon neurons	Neurons	#AFB82A	357	9795.03	3754.08	0.053359
DIME_N_GABA_247	DIME_N_GABA	GABAergic neurons in diencephalon and mesencephalon	Di- and mesencephalon neurons	Neurons	#EEDEB5	98	10384.1	3850.91	0.0254093
DIME_N_GABA_248	DIME_N_GABA	GABAergic neurons in diencephalon and mesencephalon	Di- and mesencephalon neurons	Neurons	#E1C378	112	10305	3842.28	0.0164878
DIME_N_GABA_249	DIME_N_GABA	GABAergic neurons in diencephalon and mesencephalon	Di- and mesencephalon neurons	Neurons	#E0C276	121	9977.17	3710.93	0.0134719
RH_N_GABA_250	RH_N_GABA	GABAergic neurons in rhombencephalon	Rhombencephalon neurons	Neurons	#8CDD8F	106	5818.27	2475.75	0.0652092
RH_N_GABA_251	RH_N_GABA	GABAergic neurons in rhombencephalon	Rhombencephalon neurons	Neurons	#0CC90C	67	6226.29	2510.27	0.0770149
RH_N_GLU_252	RH_N_GLU	Glutamatergic neurons in rhombencephalon	Rhombencephalon neurons	Neurons	#007E00	216	9268.61	3375.02	0.0802903
RH_N_GLU_253	RH_N_GLU	Glutamatergic neurons in rhombencephalon	Rhombencephalon neurons	Neurons	#408A23	97	9565.88	3454.15	0.0657132
RH_N_GLU_254	RH_N_GLU	Glutamatergic neurons in rhombencephalon	Rhombencephalon neurons	Neurons	#8FE98F	262	7307.34	2795.67	0.0365506
RH_N_GABA_255	RH_N_GABA	GABAergic neurons in rhombencephalon	Rhombencephalon neurons	Neurons	#0DC50D	303	6701.2	2696.18	0.02676
RH_N_GABA_256	RH_N_GABA	GABAergic neurons in rhombencephalon	Rhombencephalon neurons	Neurons	#0BCD0B	91	9100.92	3241.75	0.0495356
RH_N_GABA_257	RH_N_GABA	GABAergic neurons in rhombencephalon	Rhombencephalon neurons	Neurons	#1B9F1B	205	8937.35	3200.54	0.0247178
RH_N_GLU_258	RH_N_GLU	Glutamatergic neurons in rhombencephalon	Rhombencephalon neurons	Neurons	#8DE18F	464	4476.51	2020.7	0.157976
RH_N_GLU_259	RH_N_GLU	Glutamatergic neurons in rhombencephalon	Rhombencephalon neurons	Neurons	#8EE58F	3214	7621.43	2948.68	0.0589748
RH_N_GLU_260	RH_N_GLU	Glutamatergic neurons in rhombencephalon	Rhombencephalon neurons	Neurons	#4D762A	258	6265.69	2581.12	0.0413912
CB_GRC_GLU_261	CB_GRC_GLU	Granule neurons in cerebellum	Rhombencephalon neurons	Neurons	#A936F1	97	3211.56	1668.96	0.0534149
CB_PKC_GABA_262	CB_PKC_GABA	Purkinje neuron in cerebellum	Rhombencephalon neurons	Neurons	#B34DF3	72	11729.6	3391	0.00650467
EDC_263	EDC	Endothelial cells	Endothelial cells	Vascular cells	#AF9E8A	170	2580.81	1259.17	1.07882
EDC_264	EDC	Endothelial cells	Endothelial cells	Vascular cells	#B0A08B	2135	6002.44	2451.12	2.61717
EDC_265	EDC	Endothelial cells	Endothelial cells	Vascular cells	#AE9D88	672	8468.18	3247.57	2.22339
EDC_266	EDC	Endothelial cells	Endothelial cells	Vascular cells	#AC9C86	79	14314.4	4755.33	1.63227
VLMC_267	VLMC	Vascular and leptomeningeal cells	Vascular and leptomeningeal cells	Vascular cells	#8C7557	564	2927.07	1425.19	1.08146
VLMC_268	VLMC	Vascular and leptomeningeal cells	Vascular and leptomeningeal cells	Vascular cells	#8C7456	3372	3112.13	1484.12	1.21249
VLMC_269	VLMC	Vascular and leptomeningeal cells	Vascular and leptomeningeal cells	Vascular cells	#8D7558	1696	3198.83	1495.21	1.06286
VLMC_270	VLMC	Vascular and leptomeningeal cells	Vascular and leptomeningeal cells	Vascular cells	#8D7659	261	7181.98	3132.07	0.669421
VLMC_271	VLMC	Vascular and leptomeningeal cells	Vascular and leptomeningeal cells	Vascular cells	#8B7355	2087	3566.07	1717.29	1.34032
VLMC_272	VLMC	Vascular and leptomeningeal cells	Vascular and leptomeningeal cells	Vascular cells	#8F785B	57	3376.82	1638.68	1.49845
VLMC_273	VLMC	Vascular and leptomeningeal cells	Vascular and leptomeningeal cells	Vascular cells	#8E775A	181	3841.04	1796.45	1.43149
VLMC_274	VLMC	Vascular and leptomeningeal cells	Vascular and leptomeningeal cells	Vascular cells	#8F775A	51	3243.21	1617.49	1.60633
ASC_275	ASC	Astrocytes	Astrocytes	Astrocytes	#7C9650	803	2949.95	1475.17	0.205789
ASC_276	ASC	Astrocytes	Astrocytes	Astrocytes	#7B964F	612	2896.66	1476.41	0.125984
ASC_277	ASC	Astrocytes	Astrocytes	Astrocytes	#7F9854	49458	3073.4	1443.85	0.746108
ASC_278	ASC	Astrocytes	Astrocytes	Astrocytes	#7E9853	308	7712.2	3023.95	3.46938
ASC_279	ASC	Astrocytes	Astrocytes	Astrocytes	#7E9752	2923	5094.79	2237.37	0.940915
ASC_280	ASC	Astrocytes	Astrocytes	Astrocytes	#7D9751	2634	3567.74	1723.05	0.310529
ASC_281	ASC	Astrocytes	Astrocytes	Astrocytes	#7B954E	273	6661.09	2510.79	1.21886
ASC_282	ASC	Astrocytes	Astrocytes	Astrocytes	#7A944D	845	4978.34	2111.08	1.83682
ASC_283	ASC	Astrocytes	Astrocytes	Astrocytes	#79944C	114	4077.66	1859.32	0.379969
EPC_284	EPC	Ependymal cells	Ependymal cells	Ventricular cells	#C87EF6	1013	7198.43	2909.82	3.039
EPC_285	EPC	Ependymal cells	Ependymal cells	Ventricular cells	#C475F5	82	11231.6	4123.17	2.49623
HYPC_286	HYPC	Hypendymal cells	Hypendymal cells	Ventricular cells	#C577F5	297	6104.54	2649.92	1.54764
CHOR_287	CHOR	Choroid plexus epithelial cells	Choroid plexus epithelial cells	Ventricular cells	#C77CF6	492	5438.39	2132.68	1.40108
CHOR_288	CHOR	Choroid plexus epithelial cells	Choroid plexus epithelial cells	Ventricular cells	#C67AF6	21	4981.28	2007.62	0.619739
MGL_289	MGL	Microglia	Microglia	Microglia	#5858E0	3031	2289.1	1183.71	1.18214
MGL_290	MGL	Microglia	Microglia	Microglia	#5A5AE0	568	6477.46	2928.81	0.243207
MGL_291	MGL	Microglia	Microglia	Microglia	#5E5EDE	110	4783.32	2286	0.350087
MGL_292	MGL	Microglia	Microglia	Microglia	#5C5CDF	183	6061.62	2803.86	0.160337
MGL_293	MGL	Microglia	Microglia	Microglia	#6161DD	147	2495.2	1261.13	1.01022
OL_294	OL	Oligodendrocytes	Oligodendrocytes	Oligodendrocytes	#A8E5ED	267	4737.32	2190.9	0.488977
OL_295	OL	Oligodendrocytes	Oligodendrocytes	Oligodendrocytes	#95D8E1	29	6317.88	2607.41	0.436573
OL_296	OL	Oligodendrocytes	Oligodendrocytes	Oligodendrocytes	#9CE2EB	520	4809.53	2058.04	0.291236
OL_297	OL	Oligodendrocytes	Oligodendrocytes	Oligodendrocytes	#9EE2EB	332	5193.06	2058.39	0.150016
OL_298	OL	Oligodendrocytes	Oligodendrocytes	Oligodendrocytes	#98DDE6	317	5438.56	2103.64	0.176088
OL_299	OL	Oligodendrocytes	Oligodendrocytes	Oligodendrocytes	#8FCFD7	144	2726.76	1287	0.541836
OL_300	OL	Oligodendrocytes	Oligodendrocytes	Oligodendrocytes	#88C6CE	55155	2800.67	1277.28	0.801712
OL_301	OL	Oligodendrocytes	Oligodendrocytes	Oligodendrocytes	#8CCAD3	5685	2659.56	1236.42	0.546884
OL_302	OL	Oligodendrocytes	Oligodendrocytes	Oligodendrocytes	#A0E3EB	3467	4073.07	1657.48	0.311731
OL_303	OL	Oligodendrocytes	Oligodendrocytes	Oligodendrocytes	#A2E3EC	234	5434.16	2027.56	0.411719
OL_304	OL	Oligodendrocytes	Oligodendrocytes	Oligodendrocytes	#A4E4EC	168	5616.87	1991.63	0.140748
OL_305	OL	Oligodendrocytes	Oligodendrocytes	Oligodendrocytes	#A6E4ED	164	5416.87	1975.34	0.23439
OPC_306	OPC	Oligodendrocyte precursor cells	Oligodendrocyte precursor cells	Oligodendrocytes	#C5C5C5	3436	3544.59	1723.83	0.450053
OPC_307	OPC	Oligodendrocyte precursor cells	Oligodendrocyte precursor cells	Oligodendrocytes	#C4C4C4	336	3460.28	1714.79	0.394145
OPC_308	OPC	Oligodendrocyte precursor cells	Oligodendrocyte precursor cells	Oligodendrocytes	#C3C3C3	67	4422.74	2144.81	0.350973
