## Supplementary material for "Spatially resolved molecular and cellular atlas of the mouse brain": Table S4. Classification of regional-specific genes in brainstem

### Sheet: sheet1
Table S4. Classification of regional-specific genes in brainstem
Gene	Classification	region
Epdr1	Cell adhesion molecules	AMB
Ninj1	Cell adhesion molecules	DMX
Nrcam	Cell adhesion molecules	IO
Cd24a	Cell adhesion molecules	NTB
Kcnj14	ion channel	VII
Kcnmb4	ion channel	DMX
Kcng1	ion channel	IO
Scn3a	ion channel	IO
Kcnq4	ion channel	CN
Scn4b	ion channel	CN
Kcna6	ion channel	SPV
Nefh	cytoskeleton protein	VII
Ina	cytoskeleton protein	DMX
Prph	cytoskeleton protein	DMX
Glrx	enzyme	AMB
Prss12	enzyme	VII
Entpd3	enzyme	V
Plpp4	enzyme	DMX
Dpysl3	enzyme	DMX
Ache	enzyme	DMX
Galnt9	enzyme	DMX
Cyb5r1	enzyme	DMX
Ecel1	enzyme	DMX
Fkbp1b	enzyme	DMX
Dpysl4	enzyme	IO
Maob	enzyme	RAmb
Ddc	enzyme	RAmb
Gch1	enzyme	RAmb
Gchfr	enzyme	RAmb
Tph2	enzyme	RAmb
Gpx3	enzyme	LC
Th	enzyme	LC
Dbh	enzyme	LC
Maoa	enzyme	LC
Cox8b	enzyme	NTB
Hs3st4	enzyme	PG
Galnt16	enzyme	PG
Prkcb	enzyme	PG
Gls	enzyme	PG
Fxyd7	membrane protein	AMB
Anxa2	membrane protein	AMB
Chodl	membrane protein	V
Vstm2a	membrane protein	DMX
Sgcz	membrane protein	DMX
Fam159b	membrane protein	LC
Dlk1	membrane protein	LC
Tmem229b	membrane protein	CN
Sema3e	membrane protein	PG
Adam19	membrane-anchored protein	AMB
Ank1	membrane-anchored protein	CN
Myh10	motor protein	DMX
Elmo1	motor protein	PG
Gm17634	ncRNA	PG
Adcyap1	neuropeptide	DMX
Gal	neuropeptide	PG
Cartpt	neuropeptide	DMX
Nps	neuropeptide	B
Tac1	neuropeptide	PBI
Nmb	neuropeptide	NI
Rln3	neuropeptide	NI
Pth2	neuropeptide	MPL
Sst	neuropeptide	MPL
Ucn	neuropeptide	XII
Calcb	peptide	XII
Nppc	peptide	SPV
Trhr	receptor	V
Ret	receptor	DMX
Chrna3	receptor	DMX
Gpr88	receptor	IO
Htr5b	receptor	IO
Hcrtr1	receptor	LC
Gabre	receptor	LC
Lifr	receptor	CN
Glra1	receptor	NTB
Adra2a	receptor	PG
Crhr1	receptor	PG
Lrp11	receptor	DMX
Layn	receptor	AMB
Fgf1	signaling protein	VII
S100a10	signaling protein	DMX
Fgf13	signaling protein	IO
Calb1	signaling protein	IO
Calb2	signaling protein	IO
Necab2	signaling protein	IO
Sema7a	signaling protein	CN
Phox2b	transcription factor	DMX
Hoxa5	transcription factor	AP
Foxp2	transcription factor	IO
Pou4f1	transcription factor	IO
Maf	transcription factor	CN
Mafb	transcription factor	CN
Ebf1	transcription factor	CN
Slc18a3	transporter	VII
Slc5a7	transporter	VII
Slc41a3	transporter	DMX
Igfbp5	transporter	AP
Slc6a5	transporter	NTB
Slc17a7	transporter	PG
Slc6a4	transporter	RAmb
Vat1	transporter	LC
Slc18a2	transporter	LC
Slc6a2	transporter	LC
Hspb1	Heat shock protein	AMB
Hspb8	Heat shock protein	VII
