## Supplementary material for "Spatially resolved molecular and cellular atlas of the mouse brain": Table S10. Abbreviations of mouse brain areas

### Sheet: Sheet1
Table S10. Abbreviations of mouse brain areas
Abbreviation	Full form
ACA	Anterior cingulate area
ACAd	Dorsal anterior cingulate area
ACAv	Ventral anterior cingulate area
Al	Agranular insular area
Ald	Dorsal agranular insular area
Alp	Posterior agranular insular area
Alv	Ventral agranular insular area
AMB	Nucleus ambiguus
Amy	Amygdala
AOA	Anterior olfactory area
AOB	Accessory olfactory bulb
AON	Anterior olfactory nucleus
AP	Area postrema
AUD	Auditory area
B	Barrington's nucleus
CA1slm	Ca1 stratum lacunosum-moleculare
CA1sr/sp/so	Ca1 stratum radiatum, pyramidal layer, stratum radiatum
CA2/3	Ca2/3
CB	Cerebellum
CBXgr	Cerebellar cortex, granular layer
CBXmo	Cerebellar cortex, molecular layer
CBXpu	Cerebellar cortex, purkinje layer
CN	Cochlear nuclei
CNU	Cerebral nuclei
CTX	Cerebral cortex
CTX_LV	Lateral ventral cortex
CTXsp	Cortical subplate
DG	Dentate gyrus
DMX	Dorsal motor nucleus of the vagus nerve
ECT	Ectorhinal area
ECU	External cuneate nucleus
EEA	Erythrocyte enriched area
FT	Fiber tracts
GR	granule cell layer
GU	Gustatory area
HB_CN	Hindbrain, cochlear nuclei
HB_DMX	Hindbrain, motor nucleus of the vagus nerve
HB_IO	Hindbrain, inferior olivary complex
HB_NTS	Hindbrain, nucleus of the solitary tract
HB_PB	Hindbrain, parabrachial nucleus
HB_RF	Hindbrain, reticular formation
HB_XII	Hindbrain, hypoglossal nucleus
HBra	Hindbrain, raphe nucleus
HIP	Hippocampal region
HY	Hypothalamus
ILA	Infralimbic area
IO	Inferior olivary complex
Isocortex	Isocortex
L1	Cortical layer 1
L2/3	Cortical layer 2/3
L4	Cortical layer 4
L5	Cortical layer 5
L5/6	Cortical layer 5/6
L6	Cortical layer 6
LC	Locus ceruleus
LRN	Lateral reticular nucleus
MB	Midbrain
MB_IC	Midbrain, inferior colliculus
MB_SC	Midbrain, superior colliculus
MB_VTA	Midbrain, ventral tegmental area
MBN	Midbrain nucleus
MBra	Midbrain raphe nuclei
Meninges	Meninges
MOBgl	Main olfactory bulb, glomerular layer
MOBgr	Main olfactory bulb, granule layer
MOBmi	Main olfactory bulb, mitral layer
MOBopl	Main olfactory bulb, outer plexiform layer
MOp	Primary somatomotor area
MOs	Secondary somatomotor area
MPL	Medial paralemniscal nucleus
MY	Medulla
NEA	Npy enriched area
NI	Nucleus incertus
NTB	Nucleus of the trapezoid body
NTS	Nucleus of the solitary tract
OB	Olfactory bulb
OEA	Oligodendrocyte enriched area
OLF	Olfactory areas
ORB	Orbitofrontal area
ORBl	Lateral orbitofrontal area
ORBm	Medial orbitofrontal area
ORBvl	Ventrolateral orbitofrontal area
P	Pons
PAL	Pallidum
PB	Parabrachial nucleus
PBI	Parabrachial nucleus, lateral division
PERl	Perirhinal area
PG	Pontine gray
PGRNI	Paragigantocellular reticular nucleus, lateral part
PL	Prelimbic area
Pons	Pons
PRP	Nucleus prepositus
PSV	Principal sensory nucleus of the trigeminal
PTLp	Posterior parietal association area
PU	Purkinje cell layer
RAmb	Midbrain raphe nuclei
RAme	Medullary raphe nuclei (include raphe magnus (rm), raphe pallidus (pra) and raphe obscurus (ro))
RApo	Superior central nucleus raphe in pons
RHP	Retrohippocampal region
RSP	Retrosplenial area
SEA	Sst enriched area
SPV	Spinal nucleus of the trigeminal
SSp	Primary somatosensory area
SSs	Supplementalsomatosensory area
STR	Striatum
STRcp	Striatum_caudoputamen
STRlsx	Striatum_lateral septal complex
STRv	Striatum ventral region
TEa	Temporal association area
TH	Thalamus
TH_AD	Thalamus, Anterodorsal nucleus
TH_ATN	Thalamus, Anterior group of the dorsal thalamus
TH_CL	Thalamus, Central lateral nucleus of the thalamus
TH_CM	Thalamus, Central medial nucleus of the thalamus
TH_IMD	Thalamus, Intermediodorsal nucleus of the thalamus
TH_LAT_LP	Thalamus, Lateral group of the dorsal thalamus-lateral posterior nucleus of the thalamus
TH_LD	Thalamus, Lateral dorsal nucleus of thalamus
TH_LGd	Thalamus, Dorsal part of the lateral geniculate complex
TH_LGv	Thalamus, Ventral part of the lateral geniculate complex
TH_LH	Thalamus, lateral habenula
TH_LP	Thalamus, Lateral posterior nucleus of the thalamus
TH_MD	Thalamus, Mediodorsal nucleus of thalamus
TH_MH	Thalamus, Thalamus_medial habenula
TH_MTN	Thalamus, Midline group of the dorsal thalamus
TH_PT	Thalamus, Parataenial nucleus
TH_PVT	Thalamus, Paraventricular nucleus of the thalamus
TH_RE	Thalamus, Nucleus of reuniens
TH_RT	Thalamus, Reticular nucleus of the thalamus
TH_SPF	Thalamus, Subparafascicular nucleus
TH_VAL	Thalamus, Ventral anterior-lateral complex of the thalamus
TH_VENT	Thalamus, Ventral group of the dorsal thalamus
THN	Thalamus nuclues
TRN	Tegmental reticular nucleus
TT	Taenia tecta
V	Motor nucleus of trigeminal
VII	Facial motor nucleus
VIS	Visual area
VISC	Visceral area
VS	Ventricular systems
XII	Hypoglossal nucleus
